# HumanIslets: An integrated platform for human islet data access and analysis

**DOI:** 10.1101/2024.06.19.599613

**Authors:** Jessica D. Ewald, Yao Lu, Cara E. Ellis, Jessica Worton, Jelena Kolic, Shugo Sasaki, Dahai Zhang, Theodore dos Santos, Aliya F. Spigelman, Austin Bautista, Xiao-Qing Dai, James G. Lyon, Nancy P. Smith, Jordan M. Wong, Varsha Rajesh, Han Sun, Seth A. Sharp, Jason C. Rogalski, Renata Moravcova, Haoning H Cen, Jocelyn E. Manning Fox, HI-DAS Consortium, Ella Atlas, Jennifer E. Bruin, Erin E. Mulvihill, C. Bruce Verchere, Leonard J. Foster, Anna L. Gloyn, James D. Johnson, Andrew R. Pepper, Francis C. Lynn, Jianguo Xia, Patrick E. MacDonald

## Abstract

Comprehensive molecular and cellular phenotyping of human islets can enable deep mechanistic insights for diabetes research. We established the Human Islet Data Analysis and Sharing (HI-DAS) consortium to advance goals in accessibility, usability, and integration of data from human islets isolated from donors with and without diabetes at the Alberta Diabetes Institute (ADI) IsletCore. Here we introduce <u>HumanIslets.com</u>, an open resource for the research community. This platform, which presently includes data on 547 human islet donors, allows users to access linked datasets describing molecular profiles, islet function and donor phenotypes, and to perform various statistical and functional analyses at the donor, islet and single-cell levels. As an example of the analytic capacity of this resource we show a dissociation between cell culture effects on transcript and protein expression, and an approach to correct for exocrine contamination found in hand-picked islets. Finally, we provide an example workflow and visualization that highlights links between type 2 diabetes status, SERCA3b Ca^2+^-ATPase levels at the transcript and protein level, insulin secretion and islet cell phenotypes. <u>HumanIslets.com</u> provides a growing and adaptable set of resources and tools to support the metabolism and diabetes research community.
