## Supplemental Table 1 for "HumanIslets: An integrated platform for human islet data access and analysis"

### Sheet: proc_variable_summary
Outcome Category	Outcome Display Name	Outcome Column Name
Donor Characteristics	Age (years)	donorage
Donor Characteristics	Sex	donorsex
Donor Characteristics	Donation Type	donationtype
Donor Characteristics	BMI	bodymassindex
Donor Characteristics	HbA1c (%)	hba1c
Donor Characteristics	HLA A2	hla_a2
Donor Characteristics	Diabetes diagnosis	diagnosis
Donor Characteristics	Corrected diabetes status	diagnosis_computed
Organ Characteristics and Processing	Cold Ischemic Time (h)	coldischemiatime
Organ Characteristics and Processing	Pancreas weight (g)	pancreasweight
Organ Characteristics and Processing	Fatty infiltration	fatinfiltration
Organ Characteristics and Processing	Organ consistency	pancreasconsistency
Organ Characteristics and Processing	Collegenase supplier	collagenase
Organ Characteristics and Processing	Collegenase type	collagenasetype
Organ Characteristics and Processing	Digestion time (min)	digesttime
Isolation Outcomes	Total islet equivalents (IEQ)	totalieq
Isolation Outcomes	Islet equivalents per pancreas weight (IEQ/g)	ieqperpancreasweight
Isolation Outcomes	Purity (%)	puritypercentage
Isolation Outcomes	Trapped (%)	trappedpercentage
Isolation Outcomes	Islet particle index	isletparticleindex
Isolation Outcomes	Insulin content (ug)	insulincontent
Isolation Outcomes	DNA content (ug)	dnacontent
Isolation Outcomes	Insulin:DNA ratio	insulindnaratio
Isolation Outcomes	Insulin per IEQ (ng/IEQ)	insulinperieq
Cell Type Proportions	Non-endocrine cell proportion (computed)	exo_per
Cell Type Proportions	β-cell proportion (of endocrine; computed)	beta_end
Cell Type Proportions	α-cell proportion (of endocrine; computed)	alpha_end
Cell Type Proportions	δ-cell proportion (of endocrine; computed)	delta_end
Cell Type Proportions	γ-cell proportion (of endocrine; computed)	gamma_end
Cell Culture Outcomes	Culture time (h)	predistributionculturetime
Cell Culture Outcomes	Total islet eqivalents after culture (IEQ)	totalieqpredistribution
Cell Culture Outcomes	Percent IEQ recovery after culture (%)	percentieqrecoverypostculture
Cell Culture Outcomes	Islet particle index after culture	pdisletparticleindex
Cell Culture Outcomes	Insulin content after culture (ug)	pdinsulincontent
Cell Culture Outcomes	Insulin:DNA ratio after culture	pdinsulindnaratio
Cell Culture Outcomes	Insulin per IEQ after culture (ng/IEQ)	pdinsulinperieq
Static Insulin Secretion	Culture time before experiment (days)	culturetime2
Static Insulin Secretion	Insulin content (pg/ml)	total_insulin_content
Static Insulin Secretion	Secretion at 1 mM glucose (pg/ml)	insulin_secretion_1
Static Insulin Secretion	Secretion at 2.8 mM glucose (pg/ml)	insulin_secretion_2p8
Static Insulin Secretion	Secretion at 10 mM glucose (pg/ml)	insulin_secretion_10
Static Insulin Secretion	Secretion at 16.7 mM glucose (pg/ml)	insulin_secretion_16p7
Static Insulin Secretion	Stimulation index (1->10 mM glucose)	gsis_index_1_10
Static Insulin Secretion	Stimulation index (1->16.7 mM glucose)	gsis_index_1_16p7
Static Insulin Secretion	Stimulation index (2.8->16.7 mM glucose)	gsis_index_2p8_16p7
Islet Oxygen Consumption (Seahorse Assay)	Basal respiration	calc_basal_resp
Islet Oxygen Consumption (Seahorse Assay)	ATP-linked respiration	calc_atp_resp
Islet Oxygen Consumption (Seahorse Assay)	Proton leak	calc_proton_leak
Islet Oxygen Consumption (Seahorse Assay)	Max glucose response	calc_max_gluc_resp
Islet Oxygen Consumption (Seahorse Assay)	Stimulated glucose response	calc_stim_gluc_resp
Islet Oxygen Consumption (Seahorse Assay)	Max respiration	calc_max_resp
Islet Oxygen Consumption (Seahorse Assay)	Spare capacity	calc_spare_cap
Dynamic Insulin Responses to Macronutrients	3 mM Glucose baseline secretion (AUC)	auc_baseline_3mmgluc
Dynamic Insulin Responses to Macronutrients	15 mM Glucose-stimulated peak	peak_gluc_15mmgluc
Dynamic Insulin Responses to Macronutrients	15 mM Glucose-stimulated secretion (AUC)	auc_gluc_15mmgluc
Dynamic Insulin Responses to Macronutrients	6 mM Glucose-stimulated secretion (AUC)	auc_gluc_6mmgluc
Dynamic Insulin Responses to Macronutrients	30 mM KCl-stimulated secretion, after glucose (AUC)	auc_gluc_30mmkcl
Dynamic Insulin Responses to Macronutrients	5 mM Leucine-stimulated peak secretion	peak_leu_5mmleu
Dynamic Insulin Responses to Macronutrients	5 mM Leucine-stimulated secretion (AUC)	auc_leu_5mmleu
Dynamic Insulin Responses to Macronutrients	5 mM Leucine + 6 mM Glucose-stimulated secretion (AUC)	auc_leu_5mmleu_6mmgluc
Dynamic Insulin Responses to Macronutrients	30 mM KCl-stimulated secretion, after leucine (AUC)	auc_leu_30mmkcl
Dynamic Insulin Responses to Macronutrients	1.5 mM Oleate/palmitate-stimulated peak secretion	peak_olp_1p5mmolp
Dynamic Insulin Responses to Macronutrients	1.5 mM Oleate/palmitate-stimulated secretion (AUC)	auc_olp_1p5mmolp
Dynamic Insulin Responses to Macronutrients	1.5 mM Oleate/palmitate + 6 mM Glucose-stimulated secretion (AUC)	auc_olp_1p5mmolp_6mmgluc
Dynamic Insulin Responses to Macronutrients	30 mM KCl-stimulated secretion, after oleate palmitate (AUC)	auc_olp_30mmkcl
Single-cell Function	Size (pF, single-cell level)	cell_size_pF_cell
Single-cell Function	Total exocytosis (fF/pF, single-cell level)	total_exocytosis_fF_pF_cell
Single-cell Function	Early (RRP) exocytosis (fF/pF, single-cell level)	early_exocytosis_fF_pF_cell
Single-cell Function	Late exocytosis (fF/pF, single-cell level)	late_exocytosis_fF_pF_cell
Single-cell Function	Calcium entry (pC/pF, single-cell level)	calcium_entry_pC_pF_cell
Single-cell Function	Early calcium current amplitude (pA/pF, single-cell level)	early_ca_current_pA_pF_cell
Single-cell Function	Late calcium current amplitude (pA/pF, single-cell level)	late_ca_current_pA_pF_cell
Single-cell Function	Sodium current amplitude (pA/pF, single-cell level)	na_current_amp_pA_pF_cell
Single-cell Function	Half inactivation sodium current (mV, single-cell level)	na_half_inactivation_mV_cell
Single-cell Function	Size (pF, donor level)	cell_size_pF_donor
Single-cell Function	Total exocytosis (fF/pF, donor level)	total_exocytosis_fF_pF_donor
Single-cell Function	Early (RRP) exocytosis (fF/pF, donor level)	early_exocytosis_fF_pF_donor
Single-cell Function	Late exocytosis (fF/pF, donor level)	late_exocytosis_fF_pF_donor
Single-cell Function	Calcium entry (pC/pF, donor level)	calcium_entry_pC_pF_donor
Single-cell Function	Early calcium current amplitude (pA/pF, donor level)	early_ca_current_pA_pF_donor
Single-cell Function	Late calcium current amplitude (pA/pF, donor level)	late_ca_current_pA_pF_donor
Single-cell Function	Sodium current amplitude (pA/pF, donor level)	na_current_amp_pA_pF_donor
Single-cell Function	Half inactivation sodium current (mV, donor level)	na_half_inactivation_mV_donor
