## Supplemental Table 2 for "HumanIslets: An integrated platform for human islet data access and analysis"

### Sheet: SI_Table_2
Metadata	Bulk gene expression (Nanostring)	Bulk gene expression (RNA-seq)	Bulk protein expression	Pseudobulk gene expression (alpha cells)	Pseudobulk gene expression (beta cells)	Single-cell gene expression
Age (years)	39	105	46	0	0	NA
BMI	1	0	0	0	0	NA
HbA1c (%)	94	5	781	0	5	NA
Cold Ischemic Time (h)	0	2	2	0	0	NA
Pancreas weight (g)	26	0	0	0	1	NA
Digestion time (min)	52	0	1	0	0	NA
Total islet equivalents (IEQ)	64	467	0	0	3	NA
Islet equivalents per pancreas weight (IEQ/g)	36	587	0	0	0	NA
Purity (%)	98	2245	2414	2	0	NA
Trapped (%)	91	1604	479	0	110	NA
Islet particle index	6	0	60	0	0	NA
Insulin content (ug)	61	0	0	0	0	NA
DNA content (ug)	50	0	0	0	0	NA
Insulin:DNA ratio	81	0	17	0	6	NA
Insulin per IEQ (ng/IEQ)	0	0	0	1	0	NA
Non-endocrine cell proportion (computed)	47	1212	3673	6	4	NA
Œ≤-cell proportion (of endocrine; computed)	10	680	1328	0	0	NA
Œ±-cell proportion (of endocrine; computed)	8	311	914	0	0	NA
Culture time (h)	30	7547	1	0	0	NA
Total islet eqivalents after culture (IEQ)	62	134	0	0	0	NA
Percent IEQ recovery after culture (%)	0	0	0	0	0	NA
Islet particle index after culture	3	0	0	0	0	NA
Insulin content after culture (ug)	66	0	0	0	0	NA
Insulin:DNA ratio after culture	77	0	2	0	2	NA
Insulin per IEQ after culture (ng/IEQ)	0	0	0	0	0	NA
Culture time before experiment (days)	43	7923	88	0	0	NA
Insulin content (pg/ml)	5	2	3	0	0	NA
Secretion at 1 mM glucose (pg/ml)	0	0	1	0	0	NA
Secretion at 2.8 mM glucose (pg/ml)	0	0	4	0	0	NA
Secretion at 10 mM glucose (pg/ml)	2	0	8	0	0	NA
Secretion at 16.7 mM glucose (pg/ml)	2	6	21	0	0	NA
Stimulation index (1->10 mM glucose)	8	0	4	0	0	NA
Stimulation index (1->16.7 mM glucose)	4	0	0	1	0	NA
Stimulation index (2.8->16.7 mM glucose)	1	0	2	1	0	NA
Basal respiration	6	NA	NA	NA	NA	NA
ATP-linked respiration	3	NA	NA	NA	NA	NA
Proton leak	0	NA	NA	NA	NA	NA
Max glucose response	2	NA	NA	NA	NA	NA
Stimulated glucose response	0	NA	NA	NA	NA	NA
Max respiration	0	NA	NA	NA	NA	NA
Spare capacity	0	NA	NA	NA	NA	NA
3 mM Glucose baseline secretion (AUC)	1	0	889	0	0	NA
15 mM Glucose-stimulated peak	18	0	397	0	0	NA
15 mM Glucose-stimulated secretion (AUC)	15	0	567	0	0	NA
6 mM Glucose-stimulated secretion (AUC)	14	0	774	0	0	NA
30 mM KCl-stimulated secretion, after glucose (AUC)	0	0	836	0	0	NA
5 mM Leucine-stimulated peak secretion	12	1	53	0	0	NA
5 mM Leucine-stimulated secretion (AUC)	0	0	191	0	0	NA
5 mM Leucine + 6 mM Glucose-stimulated secretion (AUC)	9	0	832	0	0	NA
30 mM KCl-stimulated secretion, after leucine (AUC)	0	0	757	0	0	NA
1.5 mM Oleate/palmitate-stimulated peak secretion	0	0	1278	0	0	NA
1.5 mM Oleate/palmitate-stimulated secretion (AUC)	0	0	1226	0	2	NA
1.5 mM Oleate/palmitate + 6 mM Glucose-stimulated secretion (AUC)	0	0	172	2	0	NA
30 mM KCl-stimulated secretion, after oleate palmitate (AUC)	0	0	174	0	0	NA
Sex, Male-Female	0	27	20	12	8	NA
Diabetes diagnosis, Type2-None	51	418	1519	0	NA	NA
Diabetes diagnosis, Type1-None	106	NA	NA	0	NA	NA
Corrected diabetes status, Pre.T2D-None	1	0	0	0	0	NA
Corrected diabetes status, Type2-None	40	108	1363	0	0	NA
Corrected diabetes status, Type1-None	104	NA	NA	0	NA	NA
HLA A2, Positive-Negative	0	0	129	0	NA	NA
Fatty infiltration, Yes-No	0	0	0	0	0	NA
Donation Type, ANOVA	19	3	2	1	0	NA
Organ consistency, ANOVA	0	0	0	0	2	NA
Collegenase supplier, ANOVA	0	0	18	1	0	NA
Collegenase type, ANOVA	0	0	19	650	0	NA
Size (pF), alpha cells, 1mM glucose	26	NA	1	NA	NA	1146
Size (pF), alpha cells, 5mM glucose	0	0	0	NA	NA	1809
Size (pF), alpha cells, 10mM glucose	0	NA	0	NA	NA	757
Size (pF), beta cells, 1mM glucose	0	NA	8	NA	NA	88
Size (pF), beta cells, 5mM glucose	0	0	0	NA	NA	1212
Size (pF), beta cells, 10mM glucose	0	NA	NA	NA	NA	167
Total exocytosis (fF/pF), alpha cells, 1mM glucose	0	NA	0	NA	NA	1
Total exocytosis (fF/pF), alpha cells, 5mM glucose	0	0	1	NA	NA	36
Total exocytosis (fF/pF), alpha cells, 10mM glucose	0	NA	0	NA	NA	10
Total exocytosis (fF/pF), beta cells, 1mM glucose	0	0	0	NA	NA	0
Total exocytosis (fF/pF), beta cells, 5mM glucose	0	0	0	NA	NA	0
Total exocytosis (fF/pF), beta cells, 10mM glucose	0	0	0	NA	NA	1
Early (RRP) exocytosis (fF/pF), alpha cells, 1mM glucose	0	NA	0	NA	NA	0
Early (RRP) exocytosis (fF/pF), alpha cells, 5mM glucose	0	0	0	NA	NA	62
Early (RRP) exocytosis (fF/pF), alpha cells, 10mM glucose	0	NA	0	NA	NA	15
Early (RRP) exocytosis (fF/pF), beta cells, 1mM glucose	0	NA	0	NA	NA	2
Early (RRP) exocytosis (fF/pF), beta cells, 5mM glucose	0	0	0	NA	NA	0
Early (RRP) exocytosis (fF/pF), beta cells, 10mM glucose	0	NA	NA	NA	NA	0
Late exocytosis (fF/pF), alpha cells, 1mM glucose	0	NA	0	NA	NA	0
Late exocytosis (fF/pF), alpha cells, 5mM glucose	0	0	1	NA	NA	13
Late exocytosis (fF/pF), alpha cells, 10mM glucose	0	NA	0	NA	NA	0
Late exocytosis (fF/pF), beta cells, 1mM glucose	0	NA	0	NA	NA	0
Late exocytosis (fF/pF), beta cells, 5mM glucose	0	1	0	NA	NA	0
Late exocytosis (fF/pF), beta cells, 10mM glucose	0	NA	NA	NA	NA	0
Calcium entry (pC/pF), alpha cells, 1mM glucose	0	NA	0	NA	NA	0
Calcium entry (pC/pF), alpha cells, 5mM glucose	0	NA	0	NA	NA	66
Early calcium current amplitude (pA/pF), alpha cells, 1mM glucose	0	NA	0	NA	NA	732
Early calcium current amplitude (pA/pF), alpha cells, 5mM glucose	0	0	1	NA	NA	222
Early calcium current amplitude (pA/pF), alpha cells, 10mM glucose	0	NA	0	NA	NA	4
Early calcium current amplitude (pA/pF), beta cells, 1mM glucose	0	NA	NA	NA	NA	0
Early calcium current amplitude (pA/pF), beta cells, 5mM glucose	0	NA	NA	NA	NA	45
Late calcium current amplitude (pA/pF), alpha cells, 1mM glucose	2	NA	0	NA	NA	NA
Late calcium current amplitude (pA/pF), alpha cells, 5mM glucose	0	0	2	NA	NA	NA
Late calcium current amplitude (pA/pF), alpha cells, 10mM glucose	0	NA	0	NA	NA	NA
Late calcium current amplitude (pA/pF), beta cells, 1mM glucose	0	NA	NA	NA	NA	NA
Late calcium current amplitude (pA/pF), beta cells, 5mM glucose	0	NA	NA	NA	NA	NA
Sodium current amplitude (pA/pF), alpha cells, 1mM glucose	0	NA	0	NA	NA	870
Sodium current amplitude (pA/pF), alpha cells, 5mM glucose	0	0	0	NA	NA	162
Sodium current amplitude (pA/pF), alpha cells, 10mM glucose	0	NA	0	NA	NA	63
Sodium current amplitude (pA/pF), beta cells, 1mM glucose	0	NA	NA	NA	NA	1
Sodium current amplitude (pA/pF), beta cells, 5mM glucose	0	NA	0	NA	NA	11
Half inactivation sodium current (mV), alpha cells, 5mM glucose	0	NA	0	NA	NA	83
Half inactivation sodium current (mV), beta cells, 5mM glucose	0	NA	NA	NA	NA	1
Calcium entry (pC/pF), alpha cells, 10mM glucose	NA	NA	0	NA	NA	1
Calcium entry (pC/pF), beta cells, 1mM glucose	NA	NA	NA	NA	NA	1
Calcium entry (pC/pF), beta cells, 5mM glucose	NA	NA	NA	NA	NA	1
Calcium entry (pC/pF), beta cells, 10mM glucose	NA	NA	NA	NA	NA	0
Early calcium current amplitude (pA/pF), beta cells, 10mM glucose	NA	NA	NA	NA	NA	0
Sodium current amplitude (pA/pF), beta cells, 10mM glucose	NA	NA	NA	NA	NA	8
Half inactivation sodium current (mV), alpha cells, 1mM glucose	NA	NA	NA	NA	NA	8
Half inactivation sodium current (mV), alpha cells, 10mM glucose	NA	NA	NA	NA	NA	0
Half inactivation sodium current (mV), beta cells, 1mM glucose	NA	NA	NA	NA	NA	0
Half inactivation sodium current (mV), beta cells, 10mM glucose	NA	NA	NA	NA	NA	0
