## Supplemental Table 5 for "HumanIslets: An integrated platform for human islet data access and analysis"

### Sheet: Sheet1
Suppl Table 5. Canonical gene markers used for manual cell type annotation for reference human islet single cell RNA-seq. Some gene symbols have two Ensembl identifiers.
Cell type	Marker(s)
‍	Ensembl ID	Symbol
Alpha	ENSG00000115263	GCG
Beta	ENSG00000254647	INS, IAPP
PP	ENSG00000108849	PPY
Delta	ENSG00000157005	SST, HHEX, LEPR
Epsilon	ENSG00000157017	GHRL
‍Acinar	ENSG00000091704; ENSG00000115386;	CPA1, REG1A, PRSS1
	ENSG00000204983,
	ENSG00000274247
‍Ductal	ENSG00000171345; ENSG00000118785; ENSG00000137673	KRT19, SPP1, MMP7
‍Activated stellate	ENSG00000113721; ENSG00000108821; ENSG00000164692; ENSG00000115414	PDGFR8, COL1A1, COL1A2, FN1
‍Quiescent stellate	ENSG00000143248, ENSG00000232995	RGS5
‍Endothelial	ENSG00000261371; ENSG00000110799; ENSG00000174059; ENSG00000130300	PECAM1, VWF, CD34, PLVAP
‍Macrophage	ENSG00000177575; ENSG00000129226	CD163, CD68
‍Mast	ENSG00000172236; ENSG00000197253; ENSG00000163751	TPSAB1, TPSB2, CPA3
‍Cytotoxic T	ENSG00000277734	TRAC
‍Schwann	ENSG00000100146; ENSG00000109846	SOX10, CRYAB
